# Semi-quantitative detection of pseudouridine modifications and type I/II hypermodifications in human mRNAs using direct and long-read sequencing

**DOI:** 10.1101/2021.11.03.467190

**Authors:** Sepideh Tavakoli, Mohammad Nabizadehmashhadtoroghi, Amr Makhamreh, Howard Gamper, Caroline A. McCormick, Neda K. Rezapour, Ya-Ming Hou, Meni Wanunu, Sara H. Rouhanifard

## Abstract

We developed and applied a semi-quantitative method for high-confidence identification of pseudouridylated sites on mammalian mRNAs via direct long-read nanopore sequencing. A comparative analysis of a modification-free transcriptome reveals that the depth of coverage and specific k-mer sequences are critical parameters for accurate basecalling. By adjusting these parameters for high-confidence U-to-C basecalling errors, we identified many known sites of pseudouridylation and uncovered new uridine-modified sites, many of which fall in k-mers that are known targets of pseudouridine synthases. Identified sites were validated using 1,000-mer synthetic RNA controls bearing a single pseudouridine in the center position which demonstrate systematical under-calling using our approach. We identify mRNAs with up to 7 unique modification sites. Our pipeline allows direct detection of low-, medium-, and high-occupancy pseudouridine modifications on native RNA molecules from nanopore sequencing data as well as multiple modifications on the same strand.
