## Supplementary material for "Semi-quantitative detection of pseudouridine modifications and type I/II hypermodifications in human mRNAs using direct and long-read sequencing": table S2

### Sheet: Table Legends & Header Info 
Table legends
Table	Legend
validated Ψ in Protein Coding Sites	The candidate sites in protein coding mRNA that have been reported in CMC-based methods (Pseudo-Seq, Ψ-Seq, and CeU-seq), RBS-seq and nanopore method.
Header Information
Header	Description
Annotation	Annotation of the gene that contains the reported Ψ modification.
Chromosome	Chromosome of the gene that contains the reported Ψ modification.
Position.hg38	Position of the Ψ modified in hg38
Pseudo.seq	Is this site reported by Pseudo.seq? (YES/NO)
CeU.seq	Is this site reported by CeU.seq? (YES/NO)
RBS.seq	Is this site reported by RBS.seq? (YES/NO)
Covered.in.nanopore(more.than.7.reads)	Is this site covered in out nanopore-based method (contained more that 7 reads in merged Direct replicated and IVT? (YES/NO)
Called.in.Nanopore	Is this site reported by our nanopore-based method? (YES/NO)
U.to.C.mismatch.Direct1	The percentage of the nucletides that are aligned to that specific position and called as "C" instead of a "U" in Direct polyA RNA 1st replicate
U.to.C.mismatch.Direct2	The percentage of the nucletides that are aligned to that specific position and called as "C" instead of a "U" in Direct polyA RNA 2nd replicate
U.to.C.mismatch.Direct3	The percentage of the nucletides that are aligned to that specific position and called as "C" instead of a "U" in Direct polyA RNA 3rd replicate
U.to.C.mismatch.Direct.merged	The percentage of the nucletides that are aligned to that specific position and called as "C" instead of a "U" in merged Direct polyA RNA
U.to.C.mismatch.IVT1	The percentage of the nucletides that are aligned to that specific position and called as "C" instead of a "U" in IVT 1st replicate
U.to.C.mismatch.IVT2	The percentage of the nucletides that are aligned to that specific position and called as "C" instead of a "U" in IVT 2nd replicate
U.to.C.mismatch.IVT.merged	The percentage of the nucletides that are aligned to that specific position and called as "C" instead of a "U" in merged IVT
p.value.Direct1	P-value for Direct polyA RNA 1st replicate
p.value.Direct2	P-value for Direct polyA RNA 2nd replicate
p.value.Direct3	P-value for Direct polyA RNA 3rd replicate
p.value.Direct.merged	P-value for merged Direct polyA RNA
no.reads.Direct1	Number of reads for Direct polyA RNA 1st replicate
no.reads.Direct2	Number of reads for Direct polyA RNA 2nd replicate
no.reads.Direct3	Number of reads for Direct polyA RNA 3rd replicate
no.reads.Direct.merged	Number of reads for merged Direct polyA RNA replicate
no.reads.IVT1	Number of reads for IVT 1st replicate
no.reads.IVT2	Number of reads for IVT 2nd replicate
no.reads.IVT.merged	Number of reads for merged IVT
TPM.Direct.merged	TPM of merged Direct polyA RNA replicate
No.validated.methods	The number of methods that has reported this position as Ψ modification

### Sheet: validated Ψ  in Protein coding
Annotation	Chromosome	Position.hg38	Pseudo.seq	CeU.Seq	RBS.seq	Covered.in.nanopore(more.than.7.reads)	Called.in.Nanopore	U.to.C.mismatch.Direct1	U.to.C.mismatch.Direct2	U.to.C.mismatch.Direct3	U.to.C.mismatch.Direct.merged	U.to.C.mismatch.IVT1	U.to.C.mismatch.IVT2	U.to.C.mismatch.IVT_merged	p.value.Direct1	p.value.Direct2	p.value.Direct3	p.value.Direct.merged	no.reads.Direct1	no.reads.Direct2	no.reads.Direct3	no.reads.Direct.merged	no.reads.IVT1	no.reads.IVT2	no.reads.IVT.merged	TPM.Direct.merged	N.methods
SLC2A1	chr1	42926727	YES	YES	YES	YES	YES	66.6667	70.9677	44.4444	64.4628	3.125	16.6667	10.2941	4.93446e-21	3.21719e-11	0.00533855	1.05259e-31	72	31	18	121	32	36	68	33.3956	4
DCTN3	chr9	34616088	YES	YES	YES	YES	YES	45.4545	60.6061	60	56.3025	0.909091	0.862069	0.884956	1.96973e-14	7.97328e-43	1.01965e-13	1.33126e-67	33	66	20	119	110	116	226	75.2038	4
ERP29	chr12	112022859	YES	YES	YES	YES	YES	35.1351	17.4603	21.6667	25.3807	13.4752	12.2807	12.9412	2.03318e-06	0.222847	0.0540696	5.86595e-06	74	63	60	197	141	114	255	50.4011	4
ERGIC3	chr20	35542868	YES	YES	YES	YES	YES	28.8889	18.9189	6.66667	21.6495	3.47826	1.65289	2.54237	2.79304e-09	0.000252697	0.412	1.80613e-11	45	37	15	97	115	121	236	68.8224	4
TOMM7	chr7	22813179	YES	YES	YES	YES	YES	13.6659	17.6157	9.84456	14.1945	8.32396	7.6087	8	0.0404341	1.68549e-06	1	0.000952343	461	562	386	1409	889	736	1625	355.372	4
GTF3C2	chr2	27326828	NO	YES	YES	YES	YES	96.6667	100	100	98.3051	4.7619	17.6471	10.5263	3.54315e-21	8.5792e-16	1.65978e-07	9.88783e-43	30	20	9	59	21	17	38	5.60142	3
IDI1	chr10	1044099	NO	YES	YES	YES	YES	95.2381	96.875	0	96.2264	3.75	1.16279	2.40964	6.12421e-28	1.92331e-43	1	2.41155e-70	21	32	0	53	80	86	166	52.2064	3
PARP4	chr13	24426505	NO	YES	YES	YES	YES	86.3636	97.0588	75	89.7059	4.54545	0	3.125	4.20712e-23	1.62905e-43	1.60776e-10	9.11286e-74	22	34	12	68	22	10	32	5.89565	3
TPRA1	chr3	127573630	NO	YES	YES	YES	YES	85	100	92.3077	89.4737	9.52381	8.33333	8.88889	3.74909e-15	7.83526e-06	6.6025e-12	9.52982e-31	20	5	13	38	21	24	45	13.1774	3
PSMB2	chr1	35603333	NO	YES	YES	YES	YES	79.8851	82.2581	87.5912	82.8974	1.67464	2.96496	2.28137	7.3542e-165	3.53066e-185	1.13992e-152	1.19463e-260	174	186	137	497	418	371	789	69.4577	3
ERH	chr14	69380270	YES	YES	NO	YES	YES	73.1707	71.2121	73.0769	72.5664	3.75	4.38596	4.04313	6.43736e-63	1.12988e-48	8.58731e-60	3.4523e-168	82	66	78	226	400	342	742	161.029	3
CDC6	chr17	40295391	NO	YES	YES	YES	YES	65.3846	60	78.5714	65.3333	0	4.05405	2.34375	4.74669e-18	7.78635e-21	1.57964e-13	2.15677e-49	26	35	14	75	54	74	128	16.6558	3
PFKP	chr10	3112272	YES	NO	YES	YES	YES	70	30	62.5	60.4167	1.6129	1.35135	1.47059	5.54337e-24	0.00468945	3.16328e-06	9.14287e-30	30	10	8	48	62	74	136	22.9529	3
FAM168B	chr2	131049504	NO	YES	YES	YES	NO	62.5	33.3333	0	50	20	27.2727	25	0.0392808	0.519086	1	0.0591846	8	6	0	14	5	11	16	8.05465	3
TSEN54	chr17	75517059	NO	YES	YES	YES	YES	40	66.6667	40	46.1538	0	0	0	0.00198098	0.000605751	0.00198098	1.3338e-08	5	3	5	13	13	18	31	24.5234	3
OCIAD1	chr4	48848428	YES	YES	NO	YES	YES	54.2857	39.5349	25	43.3333	1.49254	1.51515	1.50376	2.10561e-21	2.52425e-16	0.00324643	1.9744e-37	35	43	12	90	67	66	133	58.1469	3
HEXA	chr15	72344047	YES	YES	NO	YES	YES	39.1304	42.1053	0	40.9836	4.44444	0	2.5	3.12743e-07	2.01666e-12	1	2.86916e-18	23	38	0	61	45	35	80	7.50811	3
BCAP31	chrX	153703029	NO	YES	YES	YES	YES	46.0674	26.5625	36.8421	37.619	3.26531	2.32558	2.82609	9.89098e-37	1.73195e-11	4.2345e-17	7.60168e-61	89	64	57	210	245	215	460	98.039	3
PSAP	chr10	71816664	NO	YES	YES	YES	YES	34.6667	28.1481	30.4348	31.3559	1.55039	0.628931	1.19904	1.33834e-54	2.10855e-36	1.31742e-21	6.00512e-109	150	135	69	354	258	159	417	86.8773	3
CAP1	chr1	40060093	YES	YES	NO	YES	YES	33.3333	25	0	31.25	4.25532	3.22581	3.57143	0.00137159	0.164019	1	0.000468801	12	4	0	16	47	93	140	46.2902	3
SLC2A4RG	chr20	63742413	NO	YES	YES	YES	YES	22.2222	50	0	27.2727	0	0	0	4.87829e-06	0.000246239	1	4.84438e-09	18	4	0	22	6	22	28	25.7117	3
MYL12A	chr18	3256189	YES	YES	NO	YES	YES	25.7576	26.6187	29.6296	27.1768	1.6129	2.09059	1.84255	1.23237e-23	3.87734e-26	2.03161e-24	9.67575e-71	132	139	108	379	310	287	597	139.099	3
FSCN1	chr7	5606283	YES	YES	NO	YES	YES	31.0345	28.3333	20.4918	27.1635	3.125	0	1.65289	1.78459e-34	7.04e-21	2.82225e-12	2.23575e-63	174	120	122	416	64	57	121	68.4545	3
BUB1	chr2	110650570	NO	YES	YES	YES	YES	30.4348	20.6897	50	26.7857	1.40845	3.22581	1.96078	5.64511e-06	0.000282088	0.00597821	1.97302e-10	23	29	4	56	71	31	102	16.1596	3
TMEM14B	chr6	10756807	NO	YES	YES	YES	YES	25.4237	26.6949	0	26.0593	2.71318	4.09836	3.38645	3.14604e-30	5.47451e-33	1	1.91125e-61	236	236	0	472	258	244	502	236.736	3
STRAP	chr12	15889959	NO	YES	YES	YES	YES	27.5229	16.1074	36.3636	21.5613	1.68776	1.5625	1.62272	4.5863e-23	3.82854e-13	0.000104362	1.14273e-36	109	149	11	269	237	256	493	199.599	3
UROD	chr1	45013737	YES	YES	NO	YES	YES	20	21.0526	21.0526	20.5882	7.20721	5.50459	6.36364	0.004304	0.00502483	0.0436608	1.08613e-05	45	38	19	102	111	109	220	79.7384	3
AHSA1	chr14	77462656	YES	YES	NO	YES	YES	17.3333	18.75	27.7778	19.1083	0	0	0	4.78917e-07	5.42763e-07	0.000170298	1.47027e-15	75	64	18	157	88	94	182	90.7989	3
RPL19	chr17	39201278	YES	NO	YES	YES	YES	16.5939	19.6824	19.6309	18.6644	1.6062	1.8315	1.72205	4.91739e-73	1.74363e-101	5.69373e-63	2.17995e-95	1145	1763	596	3504	3611	3822	7433	1973.05	3
NPM1	chr5	171391345	NO	YES	YES	YES	YES	19.7036	17.4408	16.8675	18.5154	5.4803	4.73373	5.26087	3.4067e-52	7.48039e-39	0.000161242	2.82018e-46	1147	1141	83	2371	1624	676	2300	1437.61	3
LAPTM4B	chr8	97776038	NO	YES	YES	YES	YES	18.8235	17.1053	9.09091	17.4419	0	3.35196	1.9802	2.20844e-08	1.42068e-06	0.312736	1.60677e-13	85	76	11	172	124	179	303	166.081	3
NDUFS6	chr5	1814351	YES	YES	NO	YES	YES	17.9402	8.73494	16.3569	14.0798	4.61894	2.4	3.58911	1.5786e-17	0.000887102	4.03297e-13	2.60696e-28	301	332	269	902	433	375	808	263.594	3
KPNA2	chr17	68042195	NO	YES	YES	YES	YES	12.8	13.9706	9.09091	13.2353	4.59184	3.29341	3.77358	0.00309961	0.000460469	0.49016	6.60894e-06	125	136	11	272	196	334	530	221.983	3
B2M	chr15	44717723	YES	YES	NO	YES	YES	14.6138	11.7757	0	13.1164	1.5814	NA	1.5814	1.85884e-27	6.71023e-20	1	3.2694e-45	479	535	0	1014	1075	0	1075	371.614	3
SLC25A1	chr22	19177964	NO	YES	YES	YES	NO	12	16.6667	0	12.9032	4.16667	0	2.22222	0.0841459	0.225361	1	0.0386788	25	6	0	31	24	21	45	71.1151	3
CTSA	chr20	45897784	YES	NO	YES	YES	NO	13.6364	10.6383	7.40741	11.0169	2.22222	0	1	0.0446488	0.145214	0.482293	0.0233344	44	47	27	118	45	55	100	35.3029	3
ERP29	chr12	112022846	YES	YES	NO	YES	NO	4.08163	2.27273	7.04225	4.28016	0.625	0	0.347222	0.0976487	0.464763	0.00873442	0.00684009	98	88	71	257	160	128	288	50.4011	3
RPL18A	chr19	17862095	YES	YES	NO	YES	NO	2.6087	4.20332	0	3.50109	0.773994	5	0.900901	1	1	1	1	805	1023	0	1828	646	20	666	1806.87	3
COL4A2	chr13	110512877	YES	YES	NO	YES	NO	2.17391	3.7037	5.88235	3.33333	0	NA	0	0.561089	0.383276	0.262376	0.214865	46	27	17	90	11	0	11	3.68823	3
NIP7	chr16	69342144	NO	YES	NO	YES	YES	100	95.8333	0	97.9167	3.7037	0	1.51515	4.43884e-35	2.77428e-32	1	2.46094e-66	24	24	0	48	27	39	66	24.4777	2
POGK	chr1	166854177	NO	YES	NO	YES	YES	100	100	92	97.5	0	0	0	3.94782e-57	3.63404e-28	2.45556e-33	3.70414e-116	37	18	25	80	15	5	20	4.12012	2
RHBDD2	chr7	75888787	NO	YES	NO	YES	YES	95.3488	95.8333	96.4912	95.9459	3.0303	1.6129	2.34375	1.31156e-56	1.10369e-63	1.9266e-76	2.25252e-194	43	48	57	148	66	62	128	28.7728	2
KCTD1	chr18	26455048	NO	YES	NO	YES	YES	92.8571	90.9091	100	93.3333	10	0	5.26316	1.27e-12	1e-09	1e-05	3.5506e-26	14	11	5	30	10	9	19	9.64872	2
TP53I13	chr17	29572478	NO	YES	NO	YES	YES	100	83.3333	100	92.3077	4	11.5385	7.84314	0.00153619	0.000110914	0.000177252	6.46857e-11	3	6	4	13	25	26	51	6.78143	2
AK2	chr1	33014553	NO	YES	NO	YES	YES	90.4762	92.0792	93.617	91.8103	4.16667	4.4898	4.3299	1.12508e-92	6.37924e-115	7.06966e-56	1.19463e-260	84	101	47	232	240	245	485	122.989	2
HSPD1	chr2	197486726	YES	NO	NO	YES	YES	90.2913	90.6511	90.3226	90.4192	1.59236	2.65957	2.09732	7.3542e-165	3.53066e-185	1.13992e-152	1.19463e-260	618	599	620	1837	628	564	1192	221.466	2
FBXO5	chr6	152975604	NO	YES	NO	YES	YES	85.7143	50	0	77.7778	0	0	0	2.61206e-09	0.0531471	1	3.53149e-10	7	2	0	9	6	11	17	11.6085	2
STIM1	chr11	4092507	NO	YES	NO	YES	YES	72.7273	80	75	75	0	0	0	5.00977e-10	8.88818e-06	0.000193652	3.97936e-18	11	5	4	20	4	4	8	0.109596	2
OCRL	chrX	129592366	NO	YES	NO	YES	YES	87.5	45.4545	83.3333	74.359	0	0	0	5.16042e-20	9.48233e-06	3.55949e-14	2.93558e-36	16	11	12	39	6	4	10	2.0438	2
PRR13	chr12	53443441	NO	YES	NO	YES	YES	77.907	63.7931	90	73.3766	1.94175	0.943396	1.43541	2.19229e-88	4.49024e-44	5.3265e-14	1.17098e-142	86	58	10	154	103	106	209	143.948	2
ST13	chr22	40824900	NO	YES	NO	YES	YES	81.5789	62	75.6757	72	2.63158	0	1.38889	2.29711e-42	4.03013e-36	1.09982e-36	2.56242e-111	38	50	37	125	38	34	72	88.1005	2
DKC1	chrX	154765961	NO	YES	NO	YES	YES	73.6842	60	0	70.8333	7.89474	2	3.62319	2.89835e-12	0.00435625	1	3.61881e-14	19	5	0	24	38	100	138	71.5748	2
TAF9B	chrX	78129969	NO	YES	NO	YES	YES	75	66.6667	66.6667	69.5652	0	0	0	1.02071e-08	2.99151e-08	7.56017e-06	1.57331e-20	8	9	6	23	10	7	17	5.05762	2
PMPCB	chr7	103311810	NO	YES	NO	YES	YES	77.7778	62.5	0	69.0476	3.1746	2.12766	2.72727	2.7677e-52	7.5573e-49	1	7.05762e-99	54	72	0	126	126	94	220	19.3525	2
UHRF1	chr19	4961365	NO	YES	NO	YES	YES	64.7059	64	0	64.2857	0	NA	0	1.7847e-13	6.42684e-19	1	4.40848e-31	17	25	0	42	10	0	10	7.29153	2
COX11	chr17	54968408	NO	YES	NO	YES	YES	50	75	0	62.5	0	0	0	0.00630208	0.000141969	1	2.05828e-06	4	4	0	8	9	11	20	24.5807	2
GCHFR	chr15	40767599	NO	YES	NO	YES	YES	58.1395	61.6667	0	60.1942	5.46875	2.77778	4.23729	6.44767e-21	1.33192e-31	1	5.46675e-51	43	60	0	103	128	108	236	45.2546	2
MSN	chrX	65740881	NO	YES	NO	YES	YES	57.5758	61.9048	60	59.322	9.52381	7.5	8.19672	8.60989e-12	5.15207e-09	0.00745133	3.81696e-21	33	21	5	59	21	40	61	24.7525	2
MRPL52	chr14	22834508	NO	YES	NO	YES	YES	70	42.8571	0	58.8235	0	9.09091	3.84615	4.80391e-06	0.019868	1	4.10526e-07	10	7	0	17	15	11	26	43.3849	2
AASDHPPT	chr11	106090565	NO	YES	NO	YES	YES	47.3684	68.75	0	57.1429	4.34783	0	2	3.44346e-08	3.74122e-12	1	1.00405e-18	19	16	0	35	23	27	50	19.4247	2
PHF13	chr1	6623607	NO	YES	NO	NO	NO	66.6667	12.5	81.8182	56	0	NA	0	2.42122e-05	0.255267	5.4556e-12	2.00522e-14	6	8	11	25	6	0	6	3.2386	2
UQCRB	chr8	96230745	NO	YES	NO	YES	YES	57.1429	71.4286	33.3333	55	0	0	0	1.91478e-05	3.24295e-07	0.0106528	9.65245e-13	7	7	6	20	10	5	15	55.2593	2
RNF167	chr17	4944900	NO	YES	NO	YES	YES	57.3529	48.3146	64.4444	54.9505	3.48837	0	1.85185	7.32735e-39	2.16831e-38	2.03436e-31	9.31181e-105	68	89	45	202	86	76	162	42.4729	2
PABPC4	chr1	39565149	NO	YES	NO	YES	YES	52.2727	57.8947	60	54.7945	8.33333	16.6667	12.5	6.69021e-08	5.56709e-05	0.00243816	1.36885e-13	44	19	10	73	12	12	24	64.9875	2
MCM5	chr22	35424407	NO	YES	NO	YES	YES	58.3333	51.3158	51.5625	53.5	5.26316	1	3.07692	2.44869e-29	1.28754e-29	2.21528e-25	5.69976e-81	60	76	64	200	95	100	195	19.7261	2
TYRO3	chr15	41578519	NO	YES	NO	NO	NO	40	60	0	50	0	NA	0	0.00497413	0.000114813	1	1.41705e-06	5	5	0	10	7	0	7	3.11084	2
RINT1	chr7	105547045	NO	YES	NO	YES	YES	62.5	25	0	50	0	0	0	1.25024e-06	0.114511	1	5.70236e-07	8	4	0	12	9	14	23	9.76086	2
LAPTM4A	chr2	20037564	NO	YES	NO	YES	YES	47.1264	48.0769	47.619	47.6415	3.04709	2.54777	2.81481	1.97294e-38	4.46315e-47	1.78749e-10	7.08641e-93	87	104	21	212	361	314	675	132.472	2
SCP2	chr1	53027999	NO	YES	NO	YES	YES	47.0588	47.0588	0	47.0588	0	0	0	4.13041e-09	6.20376e-17	1	1.06952e-24	17	34	0	51	36	33	69	24.4398	2
FAM21A	chr10	50127744	NO	YES	NO	NO	NO	40	50	0	45.4545	0	NA	0	0.00455199	0.000197442	1	2.0419e-06	5	6	0	11	7	0	7	-1	2
SLC30A5	chr5	69123368	NO	YES	NO	YES	YES	50	50	0	45.4545	0	0	0	3.06839e-07	2.91095e-10	1	1.86704e-15	12	18	3	33	12	9	21	18.3322	2
USF2	chr19	35279516	NO	YES	NO	YES	YES	45.7143	43.1818	45.1613	44.5455	0	0	0	1.25806e-18	2.88818e-21	2.24633e-16	2.6443e-53	35	44	31	110	12	8	20	32.9393	2
WDR34	chr9	128640848	NO	YES	NO	YES	YES	42.8571	37.5	60	43.9024	5.05051	0	2.30415	3.68427e-08	0.0104318	0.00214467	8.69761e-12	28	8	5	41	99	118	217	67.499	2
FKBP4	chr12	2803909	NO	YES	NO	YES	YES	46.6981	36.7347	49.635	43.8532	1.12994	2.42424	1.75439	1.51528e-96	1.72021e-61	3.3675e-69	1.19463e-260	212	196	137	545	177	165	342	70.41	2
TMED5	chr1	93180184	NO	YES	NO	YES	YES	45.4545	33.3333	0	42.8571	1.85185	2.32558	2.06186	2.31597e-11	0.00762239	1	5.38173e-13	22	6	0	28	54	43	97	15.7701	2
FOXRED1	chr11	126273379	NO	YES	NO	NO	NO	40	50	0	42.8571	0	4.16667	2.77778	0.0159591	0.0815972	1	0.00223081	5	2	0	7	12	24	36	10.2965	2
INTS10	chr8	19851849	NO	YES	NO	YES	YES	57.5	35.1351	33.3333	42.4779	0	0	0	4.94798e-23	3.50283e-10	3.36322e-09	2.86126e-38	40	37	36	113	54	58	112	22.0771	2
C14orf2	chr14	103912631	YES	NO	NO	YES	YES	39.5652	41.2811	45.933	42.0833	2.77228	5	3.80952	1.45329e-55	8.40785e-73	7.47241e-66	1.19463e-260	230	281	209	720	505	440	945	184.63	2
WDSUB1	chr2	159248454	NO	YES	NO	YES	YES	60	28.5714	0	41.6667	0	0	0	0.00025663	0.0170348	1	1.59873e-05	5	7	0	12	9	8	17	4.72642	2
CDC42	chr1	22092496	NO	YES	NO	YES	YES	53.1915	28	41.9355	40.625	0	0	0	9.33185e-24	2.22511e-09	2.49621e-11	4.05492e-40	47	50	31	128	13	12	25	4.12564	2
CNOT2	chr12	70354412	NO	YES	NO	YES	NO	43.75	38.0952	40	40.4762	20	0	13.3333	0.0266573	0.0430526	0.26272	0.00189047	16	21	5	42	10	5	15	0.720613	2
HPS4	chr22	26452838	NO	YES	NO	NO	NO	50	33.3333	0	40	0	NA	0	0.00515043	0.0123712	1	0.000145084	4	6	0	10	7	0	7	1.60293	2
YWHAQ	chr2	9584978	NO	YES	NO	YES	YES	43.9252	36.1702	41.3333	39.7548	3.63036	3.69128	3.66057	7.05042e-75	6.01915e-71	8.75367e-25	1.19463e-260	214	282	75	571	303	298	601	241.163	2
VRK1	chr14	96881418	NO	YES	NO	YES	YES	50	29.4118	37.5	39.5349	0	0	0	2.87826e-10	6.64849e-05	0.000984894	4.36935e-16	18	17	8	43	14	10	24	19.4012	2
RPL22	chr1	6185970	NO	YES	NO	YES	YES	54.1667	22.7273	0	39.1304	0	0	0	3.85065e-13	0.0010493	1	1.59223e-14	24	22	0	46	14	17	31	291.326	2
SMYD5	chr2	73227115	NO	YES	NO	YES	YES	40.7407	31.8182	46.6667	39.0625	0	0	0	4.78794e-12	2.91441e-07	1.25713e-08	4.62733e-25	27	22	15	64	26	17	43	3.36307	2
OGT	chrX	71573989	NO	YES	NO	YES	NO	33.3333	50	0	38.4615	0	0	0	0.0184012	0.0244064	1	0.00108123	9	4	0	13	6	7	13	3.19479	2
FUNDC2	chrX	155033409	NO	YES	NO	YES	NO	42.8571	31.8182	50	38.1679	25.6579	27.7027	26.6667	0.0161219	0.266953	0.0484668	0.0060039	49	66	16	131	152	148	300	16.3187	2
TNFAIP1	chr17	28344969	NO	YES	NO	YES	YES	54.5455	20	0	38.0952	4.54545	9.09091	7.27273	0.000174092	0.228913	1	0.000319982	11	10	0	21	22	33	55	10.6164	2
HBS1L	chr6	134986168	NO	YES	NO	YES	YES	31.25	46.1538	0	37.931	2.77778	0	1.5625	0.000206147	3.33724e-06	1	3.01682e-09	16	13	0	29	36	28	64	6.65798	2
UBE2J2	chr1	1254957	NO	YES	NO	YES	YES	45.4545	28	37.5	37.8049	1.88679	0	1.14943	1.68802e-13	2.43912e-05	9.74976e-08	2.01925e-23	33	25	24	82	53	34	87	19.282	2
MPRIP	chr17	17185372	NO	YES	NO	YES	YES	28.5714	38.0952	50	37.5	0	0	0	1.66621e-11	1.29412e-10	4.70098e-17	8.55566e-36	35	21	24	80	12	12	24	11.9666	2
PSME2	chr14	24143976	NO	YES	NO	YES	YES	33.75	38.6792	40	37.3444	3.21101	3.68421	3.43137	4.43191e-19	6.38892e-31	1.14878e-17	2.63842e-64	80	106	55	241	218	190	408	54.9204	2
APLP2	chr11	130141947	NO	YES	NO	YES	YES	36.9565	36.6667	36.3636	36.7816	0	5.26316	2.32558	7.30422e-11	1.83856e-07	0.00187702	4.26954e-19	46	30	11	87	24	19	43	25.1777	2
EXTL2	chr1	100874411	NO	YES	NO	YES	YES	16.6667	60	0	36.3636	0	0	0	0.201395	0.000470797	1	0.000490762	6	5	0	11	13	11	24	5.48695	2
FADD	chr11	70203469	NO	YES	NO	YES	NO	33.3333	50	0	36.3636	15.1515	17.2414	16.129	0.191914	0.315101	1	0.105639	9	2	0	11	33	29	62	18.4382	2
CALR	chr19	12940843	NO	YES	NO	YES	YES	37.5	30.7692	30	35.443	1.76991	0.613497	1.08696	1.32869e-21	9.74925e-05	0.000854128	1.69023e-27	56	13	10	79	113	163	276	237.098	2
C7orf26	chr7	6608329	NO	YES	NO	YES	YES	30	37.5	40	34.7826	0	NA	0	0.00460675	0.00226929	0.0120146	8.40292e-07	10	8	5	23	9	0	9	1.38779	2
GRB2	chr17	75321753	NO	YES	NO	YES	YES	26.6667	33.3333	60	34.375	0	0	0	0.000836398	0.000325929	0.0002553	1.22783e-09	15	12	5	32	37	49	86	24.8576	2
EBPL	chr13	49660860	NO	YES	NO	YES	YES	46.988	25.8065	30.9524	34.2308	3.48837	0.833333	2.39726	2.33193e-30	2.14223e-12	2.19842e-15	6.05211e-53	83	93	84	260	172	120	292	101.638	2
NDUFB3	chr2	201085563	NO	YES	NO	YES	YES	39	30	34.4828	34.1727	3.21101	1.38889	2.48619	1.12307e-29	5.91166e-23	9.83962e-15	1.07238e-63	100	120	58	278	218	144	362	82.4063	2
NUDT8	chr11	67628214	NO	YES	NO	YES	YES	22.2222	40	33.3333	33.3333	0	0	0	0.00846282	7.1829e-08	0.00364003	2.33815e-11	9	15	6	30	17	15	32	13.3347	2
BLMH	chr17	30289384	NO	YES	NO	YES	NO	30	40	0	33.3333	7.89474	4.25532	5.88235	0.0387349	0.0530562	1	0.00469421	10	5	0	15	38	47	85	25.0503	2
NMT1	chr17	45081648	NO	YES	NO	YES	NO	16.6667	66.6667	0	33.3333	13.2075	5.08475	8.92857	0.572544	0.047724	1	0.104793	6	3	0	9	53	59	112	3.69665	2
RPL28	chr19	55391255	NO	YES	NO	YES	YES	50	25	25	33.3333	0	0	0	0.00392064	0.100062	0.100062	0.000191663	4	4	4	12	4	4	8	731.555	2
RBBP7	chrX	16857629	NO	YES	NO	YES	YES	37.1622	28.2609	35	32.5269	9.13043	10.8333	10	4.1548e-17	6.04862e-11	4.54425e-05	2.41457e-29	148	184	40	372	230	240	470	180.15	2
NRD1	chr1	51791640	NO	YES	NO	YES	YES	35.8974	24.5283	38.4615	31.3559	0	2	1.03093	5.24571e-11	4.76044e-08	1.40102e-08	2.61816e-24	39	53	26	118	47	50	97	-1	2
NCAPD2	chr12	6526537	NO	YES	NO	YES	YES	37.5	20	0	30.7692	0	0	0	0.000168022	0.0713307	1	2.99541e-05	8	5	0	13	21	20	41	13.8699	2
TMEM120A	chr7	75987549	NO	YES	NO	YES	NO	35.7143	30	22.2222	30.303	5.26316	23.0769	12.5	0.204392	0.416068	1	0.213763	14	10	9	33	19	13	32	24.158	2
CRY1	chr12	106998011	NO	YES	NO	YES	NO	33.3333	25	0	30	16.6667	0	5.88235	0.263224	0.517747	1	0.224773	6	4	0	10	6	11	17	6.17979	2
RWDD2B	chr21	29006324	NO	YES	NO	YES	YES	25	26.6667	50	29.0323	0	0	0	0.00324643	0.000496468	0.00392064	6.53839e-08	12	15	4	31	21	17	38	9.50471	2
SKP1	chr5	134157659	YES	NO	NO	YES	YES	33.0909	25.5435	0	28.7714	1.69051	1.72414	1.70576	2.95496e-67	4.90758e-58	1	1.68729e-122	275	368	0	643	769	638	1407	37.6344	2
ENSA	chr1	150622412	NO	YES	NO	YES	YES	33.3333	26.7327	25.3968	28.7402	4.05405	3.38983	3.7594	1.05506e-19	3.56358e-15	3.15376e-09	1.19584e-40	90	101	63	254	74	59	133	54.7853	2
CKAP2L	chr2	112738032	NO	YES	NO	YES	YES	25	41.6667	12.5	28.5714	0	0	0	0.0326874	4.29391e-05	0.259072	5.37733e-06	8	12	8	28	7	9	16	3.63331	2
MSN	chrX	65740648	NO	YES	NO	YES	NO	31.5789	16.6667	0	28	6.25	14.2857	11.7647	0.0436995	0.603431	1	0.0558197	19	6	0	25	16	35	51	24.7525	2
IBA57	chr1	228175654	NO	YES	NO	YES	YES	28.5714	50	0	27.7778	0	0	0	0.0251219	0.000915713	1	0.000386011	7	6	5	18	5	11	16	2.18757	2
MRPL4	chr19	10258751	NO	YES	NO	YES	NO	16.6667	40	0	27.2727	0	0	0	0.166479	0.00841384	1	0.00368014	6	5	0	11	15	14	29	90.6523	2
ADAM9	chr8	39071323	YES	NO	NO	YES	NO	16.6667	40	0	27.2727	0	7.14286	4.16667	0.35895	0.0441148	1	0.0389459	6	5	0	11	10	14	24	6.68156	2
CCNB2	chr15	59114857	NO	YES	NO	YES	YES	29.4118	20	28.5714	26.0274	1.33333	1.20482	1.26582	0.000223056	0.0442329	0.0209601	3.04322e-06	34	25	14	73	75	83	158	42.1254	2
GBA	chr1	155234686	NO	YES	NO	YES	YES	26.6667	25	0	25.9259	0	NA	0	0.00554307	0.019771	1	0.000292277	15	12	0	27	11	0	11	17.4345	2
PGRMC2	chr4	128270302	NO	YES	NO	YES	YES	33.3333	36.5854	11.1111	25.8621	9.09091	5.26316	7.31707	0.000209226	1.51622e-06	0.389639	1.14722e-07	30	41	45	116	22	19	41	17.1976	2
SPTSSA	chr14	34434274	NO	YES	NO	YES	YES	26.6667	24.3243	0	25.3731	0.884956	2.65487	1.76991	1.74104e-16	3.04044e-17	1	4.03385e-32	90	111	0	201	113	113	226	42.8883	2
TMEM123	chr11	102396426	NO	YES	NO	YES	YES	31.746	19.2308	26.4151	25.2577	2.94118	0	1.49254	1.30989e-15	1.02146e-08	3.72222e-10	7.95295e-31	63	78	53	194	34	33	67	30.3516	2
DRG2	chr17	18107480	NO	YES	NO	YES	YES	27.7778	21.0526	27.2727	25	0	0	0	0.000386011	0.00455404	0.00657732	1.2401e-07	18	19	11	48	47	34	81	15.2433	2
GLB1	chr3	33016726	NO	YES	NO	YES	YES	28.5714	28.5714	14.2857	25	1.72414	0	0.980392	0.0130128	0.000371041	0.168404	5.87648e-06	7	14	7	28	58	44	102	13.9316	2
M6PR	chr12	8941306	NO	NO	YES	YES	YES	25	23.5294	25	24.6377	5.45455	3.27869	4.31034	7.60972e-06	0.0118783	0.200971	1.29363e-07	48	17	4	69	55	61	116	38.5419	2
B4GALT3	chr1	161171614	NO	YES	NO	YES	YES	32.1429	20.8333	10	24.1935	9.43396	0	5.88235	0.000769776	0.0696982	0.628761	0.000523966	28	24	10	62	53	32	85	11.9687	2
RPS6KB1	chr17	59946742	NO	YES	NO	YES	NO	37.5	11.1111	0	23.5294	9.09091	0	3.57143	0.0296646	0.575902	1	0.0622163	8	9	0	17	11	17	28	3.43494	2
COX6A1	chr12	120440585	YES	NO	NO	YES	YES	25.9424	21.3311	0	23.3365	1.5456	0.903614	1.41451	4.37238e-104	1.13872e-99	1	1.19463e-260	451	586	0	1037	1294	332	1626	585.499	2
GRAMD2	chr15	72199475	YES	NO	NO	YES	YES	28.5458	17.8512	23.5484	23.0978	2.07715	2.76498	2.39489	4.49692e-110	3.98511e-53	4.07458e-45	1.19463e-260	557	605	310	1472	1011	868	1879	-1	2
TMEM222	chr1	27335748	NO	YES	NO	YES	YES	26.6667	12.5	33.3333	23.0769	0	0	0	0.00180375	0.259072	0.106353	0.000301979	15	8	3	26	10	16	26	13.705	2
UBQLN4	chr1	156035986	NO	YES	NO	YES	YES	23.8095	30	9.09091	23.0769	0	0	0	2.80377e-06	5.94974e-08	0.114359	4.21679e-13	21	20	11	52	14	10	24	11.1489	2
VEGFB	chr11	64235825	NO	YES	NO	NO	NO	33.3333	14.2857	0	23.0769	0	NA	0	0.00451362	0.117914	1	0.00140275	6	7	0	13	3	0	3	23.023	2
C11orf1	chr11	111882568	NO	YES	NO	YES	YES	42.8571	9.09091	0	22.2222	0	0	0	4.29808e-05	0.112841	1	3.72196e-05	7	11	0	18	7	20	27	5.02458	2
CA11	chr19	48639448	NO	YES	NO	NO	NO	16.6667	14.2857	40	22.2222	0	NA	0	0.0837406	0.0969991	0.00203394	0.00011404	6	7	5	18	6	0	6	6.24979	2
HEATR2	chr7	780060	NO	YES	NO	YES	YES	26.6667	13.3333	33.3333	22.2222	0	0	0	8.24708e-06	0.00785594	0.0011843	1.03426e-09	15	15	6	36	5	4	9	-1	2
SMOC1	chr14	70032218	NO	YES	NO	YES	YES	27.7778	20.6897	18.1818	21.7391	0	0	0	0.000386011	0.000566792	0.00787309	2.62586e-08	18	29	22	69	12	7	19	6.33348	2
PNPLA4	chrX	7922093	NO	YES	NO	YES	NO	25	18.5185	25	21.5686	7.5	9.7561	8.64198	0.0634934	0.117048	0.179667	0.00910844	16	27	8	51	40	41	81	9.34897	2
PDHB	chr3	58430218	YES	NO	NO	YES	YES	30	18.3673	9.09091	21.4876	3.7037	2.02703	2.90323	2.21862e-10	7.01193e-05	0.195217	3.78954e-13	50	49	22	121	162	148	310	52.8841	2
VEGFB	chr11	64236323	NO	YES	NO	NO	NO	33.3333	20	0	21.4286	0	NA	0	0.00013085	0.0220116	1	4.11342e-05	12	10	6	28	3	0	3	23.023	2
ZW10	chr11	113736794	NO	YES	NO	YES	NO	25	16.6667	0	21.4286	0	0	0	0.01819	0.150936	1	0.0056722	8	6	0	14	13	10	23	4.57406	2
ALDH3A2	chr17	19663388	NO	YES	NO	YES	YES	21.4286	14.2857	42.8571	21.4286	0	2.17391	1.21951	0.0187464	0.0552134	0.00224436	4.90192e-05	14	21	7	42	36	46	82	24.754	2
PCCB	chr3	136293817	NO	YES	NO	YES	NO	23.0769	21.4286	16.6667	21.2766	17.9487	12.3077	15.3846	0.421159	0.388437	1	0.330686	13	28	6	47	78	65	143	32.1997	2
HMGA1	chr6	34245632	NO	YES	NO	YES	NO	20.7692	20.5882	22.2222	21.2245	16.3636	19.0909	18.1818	0.346474	0.480118	0.275945	0.219069	130	34	81	245	110	220	330	120.592	2
PDCD6IP	chr3	33845483	NO	YES	NO	YES	NO	21.4286	20	0	21.0526	0	0	0	0.0279027	0.220445	1	0.0120062	14	5	0	19	30	40	70	15.9086	2
GOLGA7	chr8	41510774	NO	YES	NO	YES	YES	33.3333	11.1111	25	20.9877	0	0	0	6.71752e-06	0.0423268	0.000188063	5.57943e-09	21	36	24	81	21	21	42	23.2477	2
WLS	chr1	68150241	NO	YES	NO	YES	YES	20.8333	20.8333	20	20.7547	6.12245	0	3.15789	0.0137229	0.0137229	0.270864	0.000312611	24	24	5	53	49	46	95	43.1267	2
TMEM126B	chr11	85634144	NO	YES	NO	YES	YES	26.4706	17.2043	18.9189	20.7071	5.625	4.34783	5.03356	2.64972e-08	6.02088e-05	0.0041177	4.1621e-13	68	93	37	198	160	138	298	112.282	2
URI1	chr19	29986346	NO	YES	NO	YES	NO	20	21.0526	0	20.6897	10	0	5	0.263901	0.114998	1	0.0637174	10	19	0	29	10	10	20	21.9985	2
POLR2E	chr19	1089903	NO	YES	NO	YES	NO	20.9877	26.6667	18	20.5479	10.929	12.3867	11.8677	0.0196935	0.105022	0.159809	0.00356504	81	15	50	146	183	331	514	53.4752	2
CDC45	chr22	19508568	NO	YES	NO	YES	YES	19.2308	18.5185	27.2727	20.3125	7.01754	6.97674	7	0.0323816	0.0375148	0.0372178	0.000438796	26	27	11	64	57	43	100	26.4881	2
TSEN15	chr1	184054755	NO	YES	NO	YES	YES	9.09091	23.8095	25	20	0	4.16667	2.32558	0.373844	0.00145853	0.0411148	0.000210866	11	21	8	40	38	48	86	14.5998	2
RWDD1	chr6	116572979	NO	YES	NO	YES	NO	25	16.6667	0	20	5.88235	0	3.125	0.215335	0.304933	1	0.113734	4	6	0	10	17	15	32	16.9897	2
M6PR	chr12	8941820	NO	YES	NO	YES	YES	21.4286	22.2222	11.1111	19.5652	2.94118	3.63636	3.37079	0.000463921	0.0410156	0.28633	3.94467e-05	28	9	9	46	34	55	89	38.5419	2
HMCES	chr3	129305117	NO	YES	NO	YES	NO	21.2121	18.75	18.5185	19.5652	11.6071	8.19672	10.4046	0.0808711	0.160091	0.197836	0.0180849	33	32	27	92	112	61	173	21.5765	2
CYC1	chr8	144097068	NO	YES	NO	YES	YES	22.5589	17.2107	18.3761	19.3548	3.88601	1.77384	2.96117	1.61588e-31	2.81066e-21	2.82868e-17	6.54687e-66	297	337	234	868	1158	902	2060	336.709	2
METRN	chr16	717071	NO	YES	NO	YES	NO	21.519	24.5614	12.987	19.2488	0	16.6667	5	0.156824	0.0821865	1	0.178046	79	57	77	213	14	6	20	36.5905	2
CALM1	chr14	90404726	NO	YES	NO	YES	YES	20.8333	15.5172	28.5714	19.1667	2.53623	2.25989	2.42826	2.97869e-07	1.50176e-05	0.000337691	4.91883e-14	48	58	14	120	276	177	453	42.1682	2
ZC3H7A	chr16	11750640	NO	YES	NO	YES	YES	22.2222	11.7647	25	19.0476	0	0	0	0.0232522	0.0762047	0.000753078	1.49555e-05	9	17	16	42	7	7	14	2.95183	2
DEPDC1	chr1	68475183	NO	YES	NO	YES	NO	16.6667	20	0	18.75	0	0	0	0.307502	0.115631	1	0.0656765	6	10	0	16	10	11	21	17.7721	2
HPRT1	chrX	134498641	NO	YES	NO	YES	YES	21.9178	15.1899	18.1818	18.3908	3.88889	2.94118	3.42857	1.73715e-08	5.39873e-05	0.00953689	2.93616e-13	73	79	22	174	180	170	350	12.1787	2
ARL6IP4	chr12	122982507	NO	YES	NO	YES	NO	24.1758	15.7895	14.1176	18.254	14.7887	6.51341	10.8257	0.0122236	0.451418	1	0.0749029	91	76	85	252	284	261	545	88.2007	2
DIS3	chr13	72761972	NO	YES	NO	YES	YES	25	10	0	18.1818	0	0	0	0.000150565	0.0863761	1	4.20267e-05	12	10	0	22	9	9	18	4.44184	2
UBFD1	chr16	23573342	NO	YES	NO	YES	NO	16.6667	20	0	18.1818	0	0	0	0.111495	0.0938158	1	0.0186224	6	5	0	11	6	2	8	5.77041	2
BRCC3	chrX	155122201	NO	YES	NO	YES	NO	20	16.6667	0	18.1818	0	8.33333	4.54545	0.200274	0.264009	1	0.105537	10	12	0	22	10	12	22	8.56073	2
MRPL47	chr3	179604595	NO	YES	NO	YES	YES	20.4082	15.873	20	18.1102	7.22222	3.77358	5.60472	0.00232383	0.0144338	0.0891901	3.89916e-05	49	63	15	127	180	159	339	79.9972	2
VMA21	chrX	151403702	NO	YES	NO	YES	YES	20	22	9.375	17.757	5.81395	3.06122	4.34783	0.0132685	0.000115272	0.28439	1.27482e-05	25	50	32	107	86	98	184	9.28592	2
CALU	chr7	128771195	NO	YES	NO	YES	YES	18.0556	14.4737	22	17.6768	0	0	0	2.10787e-07	1.64966e-05	2.20048e-07	3.67677e-17	72	76	50	198	54	54	108	34.2918	2
GHITM	chr10	84141542	NO	YES	NO	YES	NO	16	20.9302	0	17.5258	8.39695	3.64964	5.97015	0.0554807	0.00844808	1	0.0028604	50	43	4	97	131	137	268	139.552	2
RPL15	chr3	23918458	NO	YES	NO	YES	YES	18.7023	16.5278	0	17.4437	1.61177	1.54185	1.5949	6.20447e-60	3.83248e-66	1	7.28712e-95	524	720	0	1244	1427	454	1881	522.626	2
COMMD4	chr15	75339706	YES	NO	NO	YES	YES	14.5455	14.2857	25	17.341	4.42478	3.0303	3.77358	0.0027826	0.00100041	8.8081e-07	1.68668e-10	55	70	48	173	113	99	212	79.5684	2
RPS24	chr10	78035402	NO	YES	NO	YES	YES	20.3224	14.8148	18.476	17.2577	4.3871	3.20547	3.73588	1.55978e-76	3.0687e-36	1.4578e-58	4.301e-50	1427	2268	958	4653	1550	1903	3453	2526.12	2
ATP5L	chr11	118409636	NO	YES	NO	YES	NO	16.129	18.1818	0	16.9811	0	5.88235	2.89855	0.0332701	0.0373884	1	0.00352951	31	22	0	53	35	34	69	167.982	2
TMEM219	chr16	29971528	NO	YES	NO	YES	YES	8.33333	29.0323	9.09091	16.8831	1.88679	2.32558	2.08333	0.106623	2.52144e-08	0.0919515	2.65852e-08	24	31	22	77	53	43	96	18.3819	2
IMMT	chr2	86179518	NO	YES	NO	YES	NO	10	25	0	16.6667	2.17391	0	0.990099	0.312584	0.0326874	1	0.0268566	10	8	0	18	46	55	101	36.0405	2
FIS1	chr7	101245032	NO	YES	NO	YES	YES	10.5263	21.2766	16.6667	16.4835	6.17284	0	3.125	0.205556	0.000501642	0.317706	0.000447092	38	47	6	91	81	79	160	66.379	2
SNRPA1	chr15	101281662	NO	YES	NO	YES	YES	21.4286	13.1034	0	16.4609	0.328947	0.892857	0.480769	2.2902e-19	1.49722e-13	1	9.8223e-31	98	145	0	243	304	112	416	119.071	2
LEMD2	chr6	33771569	NO	YES	NO	YES	NO	22.2222	11.1111	20	16.2162	0	20	10	0.563792	1	1	1	9	18	10	37	5	5	10	3.09245	2
ANKFY1	chr17	4164541	NO	YES	NO	YES	NO	20	18.75	0	16.129	0	0	0	0.0632348	0.0273967	1	0.0088444	10	16	5	31	6	5	11	2.0282	2
SF3B1	chr2	197396152	NO	YES	NO	YES	YES	9.25926	19.1781	21.7391	16	0	0	0	0.0226097	3.25996e-08	0.000515701	2.69334e-11	54	73	23	150	42	49	91	23.7182	2
SNX3	chr6	108223031	NO	YES	NO	YES	YES	21.9178	9.72222	15.7895	15.8537	2.85714	7.56757	5.27778	9.38793e-05	0.302369	0.170014	0.000272222	73	72	19	164	175	185	360	83.3682	2
COMMD9	chr11	36274479	NO	YES	NO	YES	YES	24.2424	12	5.55556	15.7895	3.33333	3.75	3.52941	2.33727e-05	0.0656274	0.497411	2.55993e-05	33	25	18	76	90	80	170	14.2818	2
TIA1	chr2	70215492	NO	YES	NO	YES	NO	16.6667	14.2857	0	15.3846	0	7.69231	4.7619	0.381375	0.428962	1	0.264045	6	7	0	13	8	13	21	11.0136	2
RPL37A	chr2	216499392	YES	NO	NO	YES	YES	10.2244	17.6649	16.8256	15.2158	2.60843	1.12827	1.86047	3.07675e-31	7.16369e-89	6.31542e-79	1.94199e-66	1604	2304	1468	5376	3297	3368	6665	295.864	2
ABHD3	chr18	21702402	NO	YES	NO	YES	YES	25	8.33333	0	15	0	0	0	0.00218435	0.102735	1	0.000739314	8	12	0	20	20	23	43	9.0127	2
CFL1	chr11	65855434	YES	NO	NO	YES	YES	16.4516	13.3333	14.5349	14.9755	0.990099	1.02848	1.01053	1.86018e-51	8.76961e-27	1.30201e-23	7.41495e-71	620	465	344	1429	1111	1264	2375	693.77	2
UBE2S	chr19	55401438	NO	YES	NO	YES	YES	14.7186	15	0	14.8338	3	1.94805	2.54237	8.2062e-12	6.03002e-09	1	3.44226e-19	231	160	0	391	200	154	354	91.8078	2
CCNL2	chr1	1386885	NO	YES	NO	YES	NO	18.75	9.09091	0	14.8148	3.7037	0	2.12766	0.0198123	0.339755	1	0.0167051	16	11	0	27	27	20	47	4.75612	2
RPP25L	chr9	34610867	NO	YES	NO	YES	YES	16.6667	17.2414	6.66667	14.7059	3.14465	2.73973	2.95082	0.00627651	0.00194228	0.380767	5.17916e-05	24	29	15	68	159	146	305	31.6012	2
APP	chr21	25881387	YES	NO	NO	YES	YES	17.5439	7.69231	24.1379	14.5695	0	2.63158	1.69492	2.21664e-06	0.0283331	8.1882e-06	1.02279e-10	57	65	29	151	21	38	59	36.1649	2
NDUFA1	chrX	119873323	NO	YES	NO	YES	YES	17.5896	15.7518	9.21986	14.4841	8.03571	8.93271	8.50547	1.30408e-06	5.11637e-06	0.462871	6.57335e-09	307	419	282	1008	784	862	1646	230.888	2
LRBA	chr4	150264861	NO	YES	NO	NO	NO	25	15.3846	0	14.2857	0	NA	0	0.0114355	0.0297098	1	0.00269817	8	13	7	28	4	0	4	2.43072	2
CSTB	chr21	43774290	NO	YES	NO	YES	YES	9.56522	11.8033	25.7353	13.8599	2.407	0.719424	1.48075	2.12922e-07	7.77933e-14	9.64106e-25	9.78495e-39	230	305	136	671	457	556	1013	87.7031	2
CTNNAL1	chr9	108942978	NO	YES	NO	YES	NO	7.69231	18.4615	0	13.6752	4.28571	9.58904	6.99301	1	0.019714	1	0.0937808	52	65	0	117	70	73	143	45.9674	2
ZDHHC16	chr10	97452458	NO	YES	NO	YES	NO	18.1818	9.09091	0	13.6364	4	4.34783	4.16667	0.081144	0.389002	1	0.0695433	11	11	0	22	25	23	48	20.7751	2
ZNF207	chr17	32360702	NO	YES	NO	YES	NO	12.5	16.6667	0	13.6364	0	1.13636	0.775194	0.067667	0.150936	1	0.0204561	16	6	0	22	41	88	129	47.8382	2
SDCBP	chr8	58575994	NO	YES	NO	YES	YES	19.0476	8.69565	0	13.6364	0	0	0	0.00094302	0.0863957	1	0.000340125	21	23	0	44	52	65	117	52.6543	2
CDC20	chr1	43360868	NO	YES	NO	YES	YES	13.3333	14.4928	11.7647	13.4615	0.653595	0.52356	0.581395	5.54189e-10	7.06072e-08	0.00150559	1.35023e-18	105	69	34	208	153	191	344	71.3461	2
TPM4	chr19	16102622	NO	YES	NO	YES	YES	19.0476	7.61905	13.5593	13.3829	1.20482	0.980392	1.08108	4.57096e-11	0.0138452	0.000366928	1.00073e-13	105	105	59	269	83	102	185	60.943	2
S100A16	chr1	153607365	YES	NO	NO	YES	YES	13.8614	11.811	16.6667	13.3333	0.943396	3.87097	2.17984	3.63684e-05	0.000126984	0.00106505	1.49028e-10	101	127	42	270	212	155	367	131.228	2
SNAP29	chr22	20870467	NO	YES	NO	YES	NO	10	15	0	13.3333	0	0	0	0.357186	0.0531427	1	0.0390381	10	20	0	30	30	21	51	6.43509	2
C7orf26	chr7	6608670	NO	YES	NO	YES	NO	6.66667	25	14.2857	13.3333	0	0	0	0.498993	0.047373	0.275686	0.0442904	15	8	7	30	7	4	11	1.38779	2
STARD3NL	chr7	38230114	NO	YES	NO	YES	NO	18.1818	6.66667	16.6667	13.1579	2.94118	0	1.78571	0.0398834	0.360964	0.0469431	0.00492005	11	15	12	38	34	22	56	13.6551	2
MRPS6	chr21	34142501	NO	YES	NO	YES	YES	14.5833	11.2903	14.2857	13.0435	1.13636	1.71429	1.4245	4.93248e-05	0.000257518	0.00232601	5.14703e-10	48	62	28	138	176	175	351	61.3721	2
CD9	chr12	6235513	NO	YES	NO	YES	YES	12.5	12.8205	13.6364	12.8289	7.07965	5.07614	6.14657	0.0322922	0.00733487	0.0883705	0.00025717	104	156	44	304	226	197	423	146.492	2
CCT7	chr2	73247801	NO	YES	NO	YES	NO	11.9266	18.75	8.33333	12.6829	8.82353	10.757	9.89011	0.390667	0.0677381	1	0.214972	109	48	48	205	204	251	455	259.39	2
RPL29	chr3	51993896	NO	YES	NO	YES	YES	11.9831	11.8246	14.2578	12.5932	6.23529	2.36376	4.40583	1.65198e-11	4.22214e-11	2.71274e-20	1.89734e-13	1185	1277	1024	3486	1700	1523	3223	1511.13	2
C17orf89	chr17	81241043	YES	NO	NO	YES	YES	13.7725	13.3803	9.43396	12.5301	2.8169	3.72671	3.30033	7.91919e-08	1.59723e-06	0.00635689	4.33622e-14	167	142	106	415	142	161	303	-1	2
BAD	chr11	64270107	NO	YES	NO	YES	NO	23.0769	13.0435	5	12.5	0	3.33333	1.49254	0.00823982	0.0398735	0.492385	0.00253229	13	23	20	56	37	30	67	15.1727	2
CCDC90B	chr11	83273966	NO	YES	NO	YES	NO	20	7.14286	0	12.5	3.125	0	1.63934	0.0371928	0.358844	1	0.0378512	10	14	0	24	32	29	61	10.2769	2
SLC5A6	chr2	27201433	NO	YES	NO	YES	NO	11.1111	14.2857	0	12.5	4.7619	10	7.31707	0.61258	0.521703	1	0.485272	9	7	0	16	21	20	41	5.98821	2
CCT7	chr2	73252776	YES	NO	NO	YES	YES	14.8352	11.2601	11.2853	12.5	1.35593	1.26582	1.31579	5.55709e-18	2.20343e-10	3.81186e-09	7.08386e-31	364	373	319	1056	590	474	1064	259.39	2
RPL35A	chr3	197955804	NO	YES	NO	YES	YES	12.132	12.6528	0	12.4204	1.6968	0.844391	1.24031	1.66778e-63	6.58985e-66	1	9.29799e-66	1121	1391	0	2512	3595	4145	7740	788.574	2
MRPS21	chr1	150308286	NO	YES	NO	YES	NO	15.5172	11.2195	9.01639	12.1756	10.352	8.52535	9.48746	0.0217108	0.374233	1	0.104493	174	205	122	501	483	434	917	101.98	2
HEXB	chr5	74713572	YES	NO	NO	YES	NO	18.75	5.88235	0	12.1212	2.5	0	1.42857	0.000689531	0.326859	1	0.00188697	32	34	0	66	80	60	140	44.1754	2
ATIC	chr2	215336046	NO	YES	NO	YES	YES	12.5	12.1212	11.1111	12.069	0	0	0	0.0190894	0.000973994	0.114541	1.29775e-05	16	33	9	58	47	37	84	34.4722	2
EIF4E2	chr2	232567148	NO	YES	NO	YES	NO	8.69565	15.2174	12	11.9658	5.12821	5.08475	5.10949	0.209155	0.00857394	0.134338	0.00275163	46	46	25	117	78	59	137	45.6257	2
DAZAP1	chr19	1434893	NO	YES	NO	YES	YES	10.3448	11.7647	16.129	11.8227	0	4.54545	1.88679	0.0174437	0.00522841	0.0122669	2.06273e-05	87	85	31	203	31	22	53	42.6822	2
ATP1A1	chr1	116398703	YES	NO	NO	YES	YES	11.5942	4.7619	31.25	11.811	1.14943	1.08696	1.11732	0.000120174	0.228797	1.65956e-05	1.19585e-07	69	42	16	127	87	92	179	65.772	2
NIPSNAP3A	chr9	104751109	NO	YES	NO	YES	NO	25	7.69231	0	11.7647	4.34783	0	2.5641	0.162896	0.438909	1	0.167366	4	13	0	17	23	16	39	14.0731	2
PGD	chr1	10413123	NO	YES	NO	YES	NO	11.1111	22.2222	0	11.6279	5.45455	1.35135	3.10078	0.180524	0.0829571	1	0.0834908	27	9	7	43	55	74	129	46.1027	2
ADK	chr10	74708420	NO	YES	NO	YES	NO	13.9535	14.6341	6.66667	11.6279	6.38298	7.5	6.89655	0.238218	0.205804	1	0.274524	43	41	45	129	94	80	174	47.4624	2
FIBP	chr11	65885581	NO	YES	NO	YES	YES	22	6.45161	6.97674	11.6129	0.724638	0	0.393701	1.29365e-10	0.0125724	0.0243231	1.7515e-11	50	62	43	155	138	116	254	65.9116	2
APP	chr21	25891798	YES	NO	NO	YES	NO	20	5.40541	14.2857	11.5942	0	0	0	0.00287364	0.442661	0.250231	0.00651892	25	37	7	69	11	24	35	36.1649	2
LRPPRC	chr2	43948195	NO	YES	NO	YES	NO	8.33333	14.2857	0	11.5385	0	0	0	0.303337	0.063254	1	0.040845	12	14	0	26	21	41	62	22.7896	2
TRIP6	chr7	100868770	NO	YES	NO	YES	YES	16.9811	6.66667	4.54545	11.4286	2.32558	3.38983	2.94118	0.000107545	0.294478	0.553932	0.000416063	53	30	22	105	43	59	102	56.6274	2
NHP2	chr5	178149556	NO	YES	NO	YES	YES	8.20312	14.1643	9.72222	11.1515	1.81159	0.818331	1.38985	1.39991e-08	7.41772e-29	6.71001e-10	8.29739e-43	256	353	216	825	828	611	1439	285.004	2
ARL5A	chr2	151801825	NO	YES	NO	YES	NO	10	12.5	0	11.1111	0	0	0	0.186383	0.152117	1	0.0513611	10	8	0	18	5	5	10	7.39368	2
SHMT2	chr12	57233271	NO	YES	NO	YES	YES	16	3.125	0	10.9756	0	1.44928	0.865801	6.07288e-07	0.373221	1	3.18544e-06	50	32	0	82	93	138	231	64.9498	2
KIAA0391	chr14	35273439	NO	YES	NO	YES	NO	9.09091	11.7647	0	10.7143	0	0	0	0.271481	0.0826781	1	0.0441773	11	17	0	28	13	11	24	9.31509	2
SAAL1	chr11	18083617	NO	YES	NO	YES	NO	7.14286	14.2857	8.33333	10.6383	4.34783	0	2.38095	0.469941	0.0638292	0.419628	0.0562379	14	21	12	47	23	19	42	6.71726	2
ESYT1	chr12	56144100	NO	YES	NO	YES	NO	7.14286	14.7059	8.69565	10.5882	2.27273	0	1.44928	0.329248	0.0130618	0.250768	0.00932684	28	34	23	85	44	25	69	13.4805	2
DARS	chr2	135979306	NO	YES	NO	YES	NO	14.2857	8.33333	0	10.5263	0	0	0	0.117776	0.19331	1	0.0440782	7	12	0	19	36	62	98	25.2238	2
SLC7A5	chr16	87830361	NO	YES	NO	YES	YES	15.0355	6.50407	7.43982	10.399	3.20366	0.872093	2.1767	5.10498e-28	0.0184215	0.00216901	6.3873e-15	705	492	457	1654	437	344	781	164.877	2
ME1	chr6	83216550	NO	YES	NO	YES	NO	18.1818	5.55556	0	10.3448	0	0	0	0.0115762	0.240736	1	0.00952494	11	18	0	29	17	16	33	10.7854	2
RPS7	chr2	3580113	NO	YES	NO	YES	YES	10.0862	9.60526	6.45161	9.77499	4.18639	3.27869	4.12969	1.11493e-10	1.28951e-09	0.465443	3.93381e-10	1160	1520	31	2711	2747	183	2930	1623.41	2
CPS1	chr2	210668206	NO	YES	NO	YES	YES	11.2069	7.40741	15.3846	9.36556	0	0	0	6.99039e-09	3.57832e-07	0.000383448	6.81993e-17	116	189	26	331	105	71	176	106.26	2
ADSL	chr22	40366437	NO	YES	NO	YES	YES	12.5	6.20155	0	9.33852	1.71149	0.911854	1.35501	3.60146e-08	0.00896573	1	6.31825e-09	128	129	0	257	409	329	738	27.9259	2
PPA2	chr4	105456739	NO	YES	NO	YES	NO	21.6216	4.54545	0	9.32203	0	4	2.16216	8.91981e-05	0.494813	1	0.00789929	37	66	15	118	85	100	185	53.3657	2
AK2	chr1	33010191	NO	YES	NO	YES	YES	12.6761	4.16667	11.3636	9.09091	3.20513	0	1.79856	0.000441042	0.407317	0.0129994	0.00012506	71	72	44	187	156	122	278	122.989	2
SNX17	chr2	27374690	NO	YES	NO	YES	NO	13.6364	8.33333	0	9.09091	0	0	0	0.0204561	0.279091	1	0.0302799	22	12	10	44	74	59	133	37.5024	2
EIF3L	chr22	37875890	NO	YES	NO	YES	NO	9.61538	6.66667	13.3333	9.05512	6.13208	7.17131	6.69546	0.212162	1	0.100779	0.148909	104	105	45	254	212	251	463	127.748	2
CLN6	chr15	68207298	NO	YES	NO	YES	NO	13.1579	5	0	8.97436	0	3.33333	1.63934	0.00826002	0.386915	1	0.0153741	38	40	0	78	31	30	61	17.6931	2
OAF	chr11	120229676	NO	YES	NO	NO	NO	13.3333	9.09091	5.26316	8.95522	0	NA	0	0.0662334	0.0663693	0.421374	0.0119219	15	33	19	67	6	0	6	10.1658	2
QARS	chr3	49099848	NO	YES	NO	YES	NO	10	6.66667	10	8.88889	3.0303	2.63158	2.8169	0.121839	0.36971	0.264876	0.0469824	20	15	10	45	33	38	71	33.1863	2
DBNDD2	chr20	45410529	NO	YES	NO	YES	NO	6.25	11.1111	0	8.82353	2.5641	3.7037	3.22581	0.453295	0.14207	1	0.130399	16	18	0	34	39	54	93	15.8084	2
FAM49B	chr8	129846863	NO	YES	NO	YES	YES	13.6364	6.81818	0	8.65385	0	1.42857	0.719424	0.000311519	0.0655176	1	0.000373062	44	44	16	104	69	70	139	28.9776	2
PPP2R4	chr9	129148811	NO	YES	NO	YES	NO	9.33333	7.69231	0	8.57143	3.1746	11.1111	7.14286	1	1	1	1	75	65	0	140	63	63	126	-1	2
MCTS1	chrX	120605469	NO	YES	NO	YES	NO	10.5263	6.57895	8.10811	8.23529	2.94118	1.53846	2.33333	0.0337928	0.222384	0.207587	0.0143877	57	76	37	170	170	130	300	97.6702	2
HSPA8	chr11	123060133	NO	YES	NO	YES	NO	8.99123	7.07395	8.33333	8.22249	4.11419	6.57534	5.46963	0.0559022	0.495658	0.404733	0.0865454	456	311	60	827	1191	1460	2651	850.417	2
AP2S1	chr19	46838229	NO	YES	NO	YES	YES	8.42105	8.05687	8	8.15972	4.07674	1.3289	2.92479	0.00515555	0.00622911	0.0129583	7.57471e-06	190	211	175	576	417	301	718	210.246	2
NSUN2	chr5	6625668	NO	YES	NO	YES	NO	6.06061	25	0	8.10811	0	0	0	0.0723692	0.0526307	1	0.0133817	33	4	0	37	35	68	103	83.4487	2
RITA1	chr12	113191555	NO	YES	NO	YES	NO	6.45161	10	11.1111	8	4.7619	4.87805	4.81928	0.45051	0.393533	0.362432	0.226424	31	10	9	50	42	41	83	26.4197	2
NDUFB2	chr7	140696796	NO	YES	NO	YES	NO	7.43494	8.02469	8.24742	7.87802	4.97866	6.6561	5.77211	0.341631	0.191637	0.225428	0.10197	269	324	194	787	703	631	1334	428.485	2
NDUFAF2	chr5	61152898	NO	YES	NO	YES	YES	5.19481	9.85915	9.30233	7.8534	1.69492	0	1.03627	0.0421486	0.000206955	0.0060164	1.18701e-06	77	71	43	191	118	75	193	61.9526	2
POLD2	chr7	44117624	NO	YES	NO	YES	NO	6	6.52174	15.7895	7.82609	4.5045	0	1.81818	0.392787	0.343231	0.0516238	0.0757918	50	46	19	115	111	164	275	48.2852	2
ATP5L	chr11	118407094	NO	YES	NO	YES	NO	8.71935	6.91145	0	7.71084	5.97561	8.17439	7.01416	0.378252	1	1	1	367	463	0	830	820	734	1554	167.982	2
AMZ2	chr17	68251125	NO	YES	NO	YES	NO	14.2857	7.14286	0	7.69231	0	1.2987	0.613497	0.0525174	0.171486	1	0.0501185	14	28	10	52	86	77	163	19.9224	2
TMEM123	chr11	102396590	NO	YES	NO	YES	NO	9.52381	8.86076	3.7037	7.65306	3.0303	0	1.51515	0.0120461	0.0101607	0.489854	0.0010337	63	79	54	196	33	33	66	30.3516	2
HADH	chr4	108034768	NO	YES	NO	YES	NO	8.69565	6.89655	7.14286	7.57576	2.43902	0	1.13636	0.107452	0.157059	0.292273	0.0225876	23	29	14	66	41	47	88	33.1956	2
RPS27	chr1	153991195	NO	YES	NO	YES	NO	6.17647	8.29787	18.1818	7.55177	2.38663	5.12821	2.62009	0.220714	0.00247593	0.106368	0.00184774	340	470	11	821	419	39	458	936.543	2
USP7	chr16	8894103	NO	YES	NO	NO	NO	4.34783	10.7143	6.25	7.46269	0	NA	0	0.287914	0.0078413	0.210388	0.00307392	23	28	16	67	4	0	4	2.92016	2
USP5	chr12	6870079	YES	NO	NO	YES	YES	8.28402	6.60377	0	7.34908	2.45821	1.49533	2.03353	8.28805e-15	6.76873e-11	1	2.35844e-16	676	848	0	1524	2034	1605	3639	17.8651	2
TMEM259	chr19	1010223	NO	YES	NO	YES	NO	6.66667	10	5.55556	6.84932	0	0	0	0.03215	0.143879	0.243928	0.00548989	45	10	18	73	3	7	10	20.0822	2
MRPS33	chr7	141006373	NO	YES	NO	YES	NO	6.17284	4.54545	12.069	6.82731	1.875	1.5873	1.74825	0.281616	0.530326	0.0131357	0.0485911	81	110	58	249	160	126	286	19.4728	2
VPS51	chr11	65110748	NO	YES	NO	YES	NO	11.1111	9.09091	0	6.66667	0	0	0	0.244476	0.290108	1	0.234378	9	11	10	30	4	4	8	3.01929	2
DTD1	chr20	18763365	NO	YES	NO	YES	NO	7.69231	5.55556	7.14286	6.66667	2.7027	6.45161	4.41176	0.579785	1	0.606895	0.561757	13	18	14	45	37	31	68	17.7357	2
IPO5	chr13	98019787	NO	YES	NO	YES	YES	10.9589	2.5641	6.45161	6.59341	1.17647	1.2987	1.23457	0.000211683	0.516099	0.149179	0.000805169	73	78	31	182	85	77	162	59.7104	2
ANAPC13	chr3	134478147	NO	YES	NO	YES	NO	9.09091	4.16667	5.26316	6.57895	0	0	0	0.120275	0.59325	0.509412	0.148127	33	24	19	76	48	46	94	28.0961	2
ATP1B3	chr3	141903647	NO	YES	NO	YES	NO	5.88235	7.33945	5.26316	6.57277	3.78151	1.1236	2.64423	0.55092	0.2972	1	0.352389	85	109	19	213	238	178	416	159.907	2
RPL15	chr3	23917851	NO	YES	NO	YES	YES	5.35966	7.08833	0	6.33456	0.939664	0.917431	0.933573	1.99434e-11	1.11423e-24	1	4.38028e-22	709	917	0	1626	2022	763	2785	522.626	2
CMBL	chr5	10280551	NO	YES	NO	YES	NO	9.52381	3.7037	0	6.25	0	1.9802	1.21951	0.0705659	0.434625	1	0.0789269	21	27	0	48	63	101	164	45.1955	2
YWHAQ	chr2	9588290	NO	YES	NO	YES	NO	9.32203	4.48718	0	6.18557	1.59574	2.01613	1.83486	0.0147808	0.527918	1	0.0912765	118	156	17	291	188	248	436	241.163	2
CFL2	chr14	34712311	NO	YES	NO	YES	NO	5	3.84615	10.5263	6.15385	2.85714	4.65116	3.84615	0.614248	1	0.220465	0.358062	20	26	19	65	35	43	78	8.84881	2
AAAS	chr12	53308111	NO	YES	NO	YES	NO	10.2564	4.87805	0	6.06061	1.88679	1.85185	1.86916	0.00615844	0.180958	1	0.011395	39	41	19	99	53	54	107	26.4819	2
AHCY	chr20	34290795	NO	YES	NO	YES	NO	6.06061	12.5	0	5.88235	4.65116	0	1.69492	0.457989	0.316839	1	0.425292	33	8	10	51	43	75	118	51.0234	2
RAP1A	chr1	111704439	NO	YES	NO	YES	NO	6.81818	5	0	5.76923	0	2.12766	1.13636	0.0669616	0.135743	1	0.024085	44	60	0	104	41	47	88	19.2406	2
PCID2	chr13	113177839	NO	YES	NO	YES	NO	3.33333	9.7561	3.0303	5.76923	1.05263	2.53165	1.72414	0.57846	0.0285483	0.613346	0.0762665	30	41	33	104	95	79	174	12.537	2
NOLC1	chr10	102159489	YES	NO	NO	YES	NO	4.54545	7.69231	0	5.71429	2.5	3.07692	2.85714	0.557166	0.38204	1	0.365074	22	13	0	35	40	65	105	79.7733	2
GYG1	chr3	149009377	NO	YES	NO	YES	NO	6.25	5.26316	0	5.71429	0	3.0303	1.53846	0.388809	0.442706	1	0.286841	16	19	0	35	32	33	65	30.1905	2
MMADHC	chr2	149579509	NO	YES	NO	YES	NO	6.97674	5.7971	0	5.64516	1.02041	0.961538	0.990099	0.0243231	0.0180059	1	0.00229561	43	69	12	124	98	104	202	67.1481	2
ATP5C1	chr10	7802787	NO	YES	NO	YES	NO	7.72358	5.57491	2.60417	5.51724	3.32226	4.67836	3.94619	0.0561886	0.421473	1	0.369372	246	287	192	725	602	513	1115	277.501	2
LLPH	chr12	66129012	NO	YES	NO	YES	NO	6.25	3.22581	0	4.7619	0	0	0	0.230038	0.590425	1	0.265378	32	31	0	63	50	40	90	6.27365	2
CKB	chr14	103521268	NO	YES	NO	YES	YES	6.37255	3.38983	1.26582	4.67836	0.662252	0.4329	0.546448	4.90892e-06	0.187863	1	2.14173e-05	204	59	79	342	453	462	915	202.293	2
OLA1	chr2	174229442	NO	YES	NO	YES	NO	6.06061	3.125	0	4.28571	2.04082	0	0.740741	0.145457	0.483054	1	0.171989	33	32	5	70	49	86	135	33.1779	2
UFD1L	chr22	19465252	NO	YES	NO	YES	NO	4.7619	2.73973	7.14286	4.26829	1.45985	1.25786	1.35135	0.0647945	0.288563	0.0627202	0.0108294	63	73	28	164	137	159	296	-1	2
CAPZA1	chr1	112670063	NO	YES	NO	YES	NO	4.25532	4.16667	0	4.22535	0	5	2.66667	1	1	1	1	47	24	0	71	35	40	75	60.0036	2
NTHL1	chr16	2039930	NO	YES	NO	YES	NO	5.71429	2.22222	4.44444	4	0	0	0	0.100947	0.502271	0.1523	0.0446424	35	45	45	125	71	62	133	38.825	2
URM1	chr9	128390531	NO	YES	NO	YES	NO	5.76923	4	1.96078	3.92157	0	1.0101	0.584795	0.288478	0.541977	1	0.474834	52	50	51	153	72	99	171	22.6869	2
COX7A2L	chr2	42350721	NO	YES	NO	YES	NO	5.95238	2.22222	2.77778	3.65854	0	0	0	0.00801909	0.3807	0.284664	0.0111535	84	90	72	246	186	116	302	85.2509	2
EIF3E	chr8	108229092	NO	YES	NO	YES	NO	4.06977	3.125	4.16667	3.6036	2.50896	0	1.73267	0.258206	0.507594	0.42328	0.260749	172	224	48	444	279	125	404	274.336	2
RPL4	chr15	66503464	NO	YES	NO	YES	YES	4.7817	2.10728	4.54545	3.46118	0.855365	1.44092	1.11732	9.47657e-07	0.140831	0.0708754	3.62536e-06	481	522	66	1069	1286	1041	2327	664.277	2
MCM3	chr6	52264068	NO	YES	NO	YES	YES	4	3.57143	2.7027	3.45745	1.20482	0.833333	1.04895	0.0181464	0.0279072	0.150624	0.000780826	125	140	111	376	166	120	286	62.3955	2
EEF1A1	chr6	73519097	NO	YES	NO	YES	NO	3.74269	3.10722	0	3.4433	2.15843	0	2.13327	0.108707	0.4146	1	0.216627	2565	2285	0	4850	4494	53	4547	3706.01	2
ATP1A1	chr1	116398759	NO	YES	NO	YES	NO	4.6875	2.5	0	3.36134	1.17647	1.25	1.21212	0.0658853	0.4418	1	0.0950789	64	40	15	119	85	80	165	65.772	2
SLC25A5	chrX	119471174	YES	NO	NO	YES	YES	4.30622	2.84605	2.6	3.26316	0.544959	0.311284	0.435888	6.75576e-07	0.00216807	0.0298374	1.31485e-05	627	773	500	1900	1468	1285	2753	604.54	2
SNRNP25	chr16	55833	NO	YES	NO	YES	NO	5.97015	2.73973	0	3.04569	0.900901	0.628931	0.787402	0.0133156	0.261704	1	0.0538986	67	73	57	197	222	159	381	65.3649	2
SPG21	chr15	64963314	NO	YES	NO	YES	NO	4.34783	2	2.12766	3.01205	0	0	0	0.0446823	0.436768	0.41703	0.0427008	69	50	47	166	67	59	126	47.7027	2
LRPPRC	chr2	43912553	NO	YES	NO	YES	NO	3.44828	2.7027	0	2.8169	0	0	0	0.534191	0.622707	1	0.55396	29	37	5	71	29	41	70	22.7896	2
RPL27A	chr11	8684037	NO	YES	NO	YES	NO	2.96643	2.35426	4.33526	2.78511	1.27226	1.43312	1.3061	0.000404915	0.0216111	0.000228258	0.00132323	1281	1784	346	3411	2358	628	2986	588.034	2
EIF3B	chr7	2369496	NO	YES	NO	YES	NO	1.92308	4.7619	0	2.38095	0	0	0	0.535917	0.266575	1	0.34916	52	21	11	84	10	6	16	32.271	2
GNB2L1	chr5	181239163	NO	YES	NO	YES	NO	2.3175	2.27687	2.40296	2.31815	1.27026	0.628366	0.953225	0.00856377	0.00545763	0.0230003	0.00571341	863	1098	541	2502	2283	2228	4511	-1	2
RPL22	chr1	6186815	NO	YES	NO	YES	NO	2	1.75824	0	1.85897	1.0978	0.815494	0.958144	0.103789	0.170302	1	0.102042	650	910	0	1560	1002	981	1983	291.326	2
PMPCA	chr9	136423448	NO	YES	NO	YES	NO	2.66667	1.35135	1.38889	1.80995	0	0	0	0.117464	0.441524	0.432661	0.0974101	75	74	72	221	158	101	259	48.6457	2
